# Sex, Stress and the Heart: Long-term Cardiovascular Effects of Embryonic Metabolic Disruption

**DOI:** 10.1101/2025.03.21.644511

**Authors:** J.J. Lees, B. Bicici, S. Berglund, K. Smith, G. Galli, J. Altimiras, C. Guerrero-Bosagna

## Abstract

Adverse conditions within the embryonic environment can alter embryogenesis, programming systemic physiological changes that may manifest as disease states in adult life. The process of developmental programming represents an important factor underlying cardiometabolic diseases, many of which are leading causes of death globally. Importantly, there is evidence that males are less tolerant to certain environmental perturbations during embryogenesis, mirrored by sex differences in the incidence of certain cardiometabolic diseases. Understanding sex differences in programmed responses in mammalian models is complicated by maternal compensation and placental factors. Avian models offer a valuable comparable system in which such effects are not present. Here, we investigate the influence of developmental hypoxia and hypothermia in programming cardiovascular structure and function in the domestic chicken (*Gallus gallus domesticus*). In agreement to mammalian studies, adult males but not females show pathological mitochondrial morphology and respiratory capacity, ventricular hypertrophy and reduced body weight programmed by embryonic hypothermia and hypoxia. These data not only represent novel findings in birds but demonstrate the utility of the avian model for understanding sex differences in prenatal stress responses, revealing common responses among endothermic amniotes.
