## Supplemental Table 1 for "Sex, Stress and the Heart: Long-term Cardiovascular Effects of Embryonic Metabolic Disruption"

### Sheet: Sheet1
	Treatment.group	Measure	Sex	mean	sd	n
1	Control	Egg VO2 (ml/g/min)	NA	0.00661	0.000445	6
2	Hypoxia	Egg VO2 (ml/g/min)	NA	0.00512	0.00158	8
3	Hypoxia, Hypothermia	Egg VO2 (ml/g/min)	NA	0.00421	0.00165	7
4	Hypothermia	Egg VO2 (ml/g/min)	NA	0.0032	0.000326	8
1	Hypoxia, Hypothermia	Adult VO2 (ml/kg/min)	Male	17.9	2.46	5
2	Hypoxia	Adult VO2 (ml/kg/min)	Male	17.1	0.869	5
3	Hypoxia, Hypothermia	Adult VO2 (ml/kg/min)	Female	16.8	2.68	5
4	Control	Adult VO2 (ml/kg/min)	Male	16.4	1.43	4
5	Hypoxia	Adult VO2 (ml/kg/min)	Female	16.4	1.52	6
6	Hypothermia	Adult VO2 (ml/kg/min)	Male	16.3	3.23	5
7	Control	Adult VO2 (ml/kg/min)	Female	15.8	1.21	4
8	Hypothermia	Adult VO2 (ml/kg/min)	Female	15.2	0.161	3
1	Control	Weight at hatch (g)	Male	41.2	3.66	36
2	Hypoxia	Weight at hatch (g)	Female	40.2	2.56	36
3	Hypoxia	Weight at hatch (g)	Male	40.1	3.16	35
4	Hypoxia, Hypothermia	Weight at hatch (g)	Male	39.7	2.45	7
5	Hypothermia	Weight at hatch (g)	Male	39.3	3.76	12
6	Control	Weight at hatch (g)	Female	39.3	2.64	34
7	Hypothermia	Weight at hatch (g)	Female	37.7	2.15	12
8	Hypoxia, Hypothermia	Weight at hatch (g)	Female	37.2	2.29	8
1	Control	Weight at day 21 (g)	Male	195	14.3	36
2	Control	Weight at day 21 (g)	Female	182	20.8	34
3	Hypoxia	Weight at day 21 (g)	Male	179	13.1	34
4	Hypoxia	Weight at day 21 (g)	Female	170	12.3	36
5	Hypothermia	Weight at day 21 (g)	Male	168	30.7	12
6	Hypoxia, Hypothermia	Weight at day 21 (g)	Male	162	12.3	7
7	Hypothermia	Weight at day 21 (g)	Female	154	21	12
8	Hypoxia, Hypothermia	Weight at day 21 (g)	Female	142	16.1	8
1	Control	Weight at day 49 (g)	Male	689	39.2	24
2	Hypoxia	Weight at day 49 (g)	Male	671	34.9	23
3	Hypothermia	Weight at day 49 (g)	Male	587	90.4	12
4	Hypoxia, Hypothermia	Weight at day 49 (g)	Male	585	58	7
5	Control	Weight at day 49 (g)	Female	570	36.4	25
6	Hypoxia	Weight at day 49 (g)	Female	553	29.3	27
7	Hypothermia	Weight at day 49 (g)	Female	503	54.9	12
8	Hypoxia, Hypothermia	Weight at day 49 (g)	Female	474	60.5	8
1	Hypoxia, Hypothermia	Weight at day 120 (g)	Male	1723	126	7
2	Hypoxia	Weight at day 120 (g)	Male	1718	117	23
3	Control	Weight at day 120 (g)	Male	1706	102	24
4	Hypothermia	Weight at day 120 (g)	Male	1695	187	12
5	Hypothermia	Weight at day 120 (g)	Female	1248	58.7	7
6	Hypoxia	Weight at day 120 (g)	Female	1243	103	21
7	Control	Weight at day 120 (g)	Female	1236	84	20
8	Hypoxia, Hypothermia	Weight at day 120 (g)	Female	1156	98.8	8
1	Control	Weight at day 256-275 (g)	Male	2265	158	6
2	Hypoxia	Weight at day 256-275 (g)	Male	2113	114	6
3	Hypoxia, Hypothermia	Weight at day 256-275 (g)	Male	1939	402	6
4	Hypothermia	Weight at day 256-275 (g)	Male	1904	108	6
5	Hypoxia, Hypothermia	Weight at day 256-275 (g)	Female	1762	145	6
6	Hypoxia	Weight at day 256-275 (g)	Female	1753	114	9
7	Hypothermia	Weight at day 256-275 (g)	Female	1745	165	6
8	Control	Weight at day 256-275 (g)	Female	1716	133	8
1	Control	Tarsus length at day 256-275	Male	10.2	0.226	6
2	Hypoxia	Tarsus length at day 256-275	Male	9.92	0.11	5
3	Hypothermia	Tarsus length at day 256-275	Male	9.18	0.117	6
4	Hypoxia, Hypothermia	Tarsus length at day 256-275	Male	8.95	0.0577	4
5	Control	Tarsus length at day 256-275	Female	8.19	0.259	8
6	Hypoxia	Tarsus length at day 256-275	Female	8	0.11	6
7	Hypothermia	Tarsus length at day 256-275	Female	7.45	0.288	6
8	Hypoxia, Hypothermia	Tarsus length at day 256-275	Female	7.44	0.0548	5
1	Hypoxia	Egg number per female	Female	0.972	0.0351	8
2	Control	Egg number per female	Female	0.914	0.0437	9
3	Hypothermia	Egg number per female	Female	0.658	0.114	11
4	Hypoxia, Hypothermia	Egg number per female	Female	0.648	0.124	11
1	Hypothermia	Average egg weight (g)	Female	62	1.79	5
2	Hypoxia	Average egg weight (g)	Female	57.8	0.683	4
3	Hypoxia, Hypothermia	Average egg weight (g)	Female	56.5	1.05	5
4	Control	Average egg weight (g)	Female	56.3	1.08	5
1	Hypoxia, Hypothermia	Adult heart weight (% body weight)	Male	0.764	0.176	6
2	Hypothermia	Adult heart weight (% body weight)	Male	0.644	0.113	6
3	Control	Adult heart weight (% body weight)	Male	0.586	0.0336	5
4	Hypoxia	Adult heart weight (% body weight)	Male	0.535	0.0535	6
5	Hypothermia	Adult heart weight (% body weight)	Female	0.372	0.0153	5
6	Hypoxia, Hypothermia	Adult heart weight (% body weight)	Female	0.358	0.00609	3
7	Hypoxia	Adult heart weight (% body weight)	Female	0.345	0.0315	9
8	Control	Adult heart weight (% body weight)	Female	0.307	0.0251	7
1	Hypothermia	Adult liver weight (% body weight)	Female	2.08	0.248	4
2	Hypoxia	Adult liver weight (% body weight)	Female	2.02	0.139	7
3	Control	Adult liver weight (% body weight)	Female	1.99	0.0597	5
4	Hypoxia, Hypothermia	Adult liver weight (% body weight)	Female	1.88	0.186	6
5	Hypothermia	Adult liver weight (% body weight)	Male	1.27	0.236	6
6	Control	Adult liver weight (% body weight)	Male	1.11	0.0689	5
7	Hypoxia	Adult liver weight (% body weight)	Male	1.09	0.0831	6
8	Hypoxia, Hypothermia	Adult liver weight (% body weight)	Male	1.09	0.0639	5
1	Hypoxia	Left ventricle weight (%heart weight)	Male	68.7	2.9	6
2	Control	Left ventricle weight (%heart weight)	Male	67.4	2.55	6
3	Hypothermia	Left ventricle weight (%heart weight)	Male	65.5	1.27	5
4	Control	Left ventricle weight (%heart weight)	Female	64	1.82	8
5	Hypoxia	Left ventricle weight (%heart weight)	Female	63.2	1.57	9
6	Hypoxia, Hypothermia	Left ventricle weight (%heart weight)	Male	63.1	1.57	4
7	Hypothermia	Left ventricle weight (%heart weight)	Female	62.1	4.51	6
8	Hypoxia, Hypothermia	Left ventricle weight (%heart weight)	Female	61	3.22	5
1	Hypothermia	Right ventricle weight (%heart weight)	Male	18.1	0.843	5
2	Hypoxia, Hypothermia	Right ventricle weight (%heart weight)	Female	17.1	0.242	3
3	Hypoxia, Hypothermia	Right ventricle weight (%heart weight)	Male	17	2.42	5
4	Hypothermia	Right ventricle weight (%heart weight)	Female	15.3	1.74	5
5	Hypoxia	Right ventricle weight (%heart weight)	Male	15	1.63	6
6	Control	Right ventricle weight (%heart weight)	Female	15	1.21	8
7	Control	Right ventricle weight (%heart weight)	Male	14.9	1.8	6
8	Hypoxia	Right ventricle weight (%heart weight)	Female	14.3	1.63	9
1	Hypothermia	Telomere ΔΔCt (T1-T3)	Male	0.618	0.417	7
2	Hypoxia	Telomere ΔΔCt (T1-T3)	Male	0.582	0.207	9
3	Hypoxia, Hypothermia	Telomere ΔΔCt (T1-T3)	Male	0.491	0.133	4
4	Control	Telomere ΔΔCt (T1-T3)	Female	0.0135	0.084	6
5	Hypothermia	Telomere ΔΔCt (T1-T3)	Female	-0.0632	0.0971	5
6	Hypoxia, Hypothermia	Telomere ΔΔCt (T1-T3)	Female	-0.065	0.353	5
7	Control	Telomere ΔΔCt (T1-T3)	Male	-0.0664	0.53	9
8	Hypoxia	Telomere ΔΔCt (T1-T3)	Female	-0.267	0.569	7
1	Hypothermia	Average mitochondrial area (µm2)	Female	0.754	0.157	3
2	Hypoxia	Average mitochondrial area (µm2)	Male	0.704	0.292	4
3	Hypothermia	Average mitochondrial area (µm2)	Male	0.655	0.285	4
4	Hypoxia, Hypothermia	Average mitochondrial area (µm2)	Male	0.632	0.126	4
5	Hypoxia, Hypothermia	Average mitochondrial area (µm2)	Female	0.595	0.0856	3
6	Control	Average mitochondrial area (µm2)	Female	0.577	0.0897	4
7	Hypoxia	Average mitochondrial area (µm2)	Female	0.565	0.174	5
8	Control	Average mitochondrial area (µm2)	Male	0.515	0.118	4
1	Control	Mitochondrial aspect ratio	Male	2.37	0.297	4
2	Control	Mitochondrial aspect ratio	Female	1.77	0.447	5
3	Hypoxia	Mitochondrial aspect ratio	Male	1.74	0.141	4
4	Hypoxia	Mitochondrial aspect ratio	Female	1.65	0.404	6
5	Hypothermia	Mitochondrial aspect ratio	Male	1.62	0.235	4
6	Hypoxia, Hypothermia	Mitochondrial aspect ratio	Female	1.59	0.21	3
7	Hypothermia	Mitochondrial aspect ratio	Female	1.57	0.271	3
8	Hypoxia, Hypothermia	Mitochondrial aspect ratio	Male	1.47	0.222	5
1	Hypoxia	OXPHOS CI (nmol O2 / s / mg)	Male	9.95	3.32	6
2	Hypoxia, Hypothermia	OXPHOS CI (nmol O2 / s / mg)	Female	9.93	3.12	7
3	Hypoxia	OXPHOS CI (nmol O2 / s / mg)	Female	9.55	2.43	8
4	Control	OXPHOS CI (nmol O2 / s / mg)	Male	8.37	2.96	6
5	Control	OXPHOS CI (nmol O2 / s / mg)	Female	8.35	1.95	6
6	Hypothermia	OXPHOS CI (nmol O2 / s / mg)	Female	7.09	0.519	5
7	Hypothermia	OXPHOS CI (nmol O2 / s / mg)	Male	6.55	1.05	5
8	Hypoxia, Hypothermia	OXPHOS CI (nmol O2 / s / mg)	Male	6.1	1.28	5
1	Hypoxia, Hypothermia	OXPHOS CI+CII (nmol O2 / s / mg)	Female	12.6	3.3	7
2	Hypoxia	OXPHOS CI+CII (nmol O2 / s / mg)	Male	12.4	4.19	6
3	Hypoxia	OXPHOS CI+CII (nmol O2 / s / mg)	Female	12.2	3.05	8
4	Control	OXPHOS CI+CII (nmol O2 / s / mg)	Female	10.9	2.69	6
5	Control	OXPHOS CI+CII (nmol O2 / s / mg)	Male	10.7	3.71	6
6	Hypothermia	OXPHOS CI+CII (nmol O2 / s / mg)	Female	9.57	0.801	5
7	Hypothermia	OXPHOS CI+CII (nmol O2 / s / mg)	Male	9.15	1.44	5
8	Hypoxia, Hypothermia	OXPHOS CI+CII (nmol O2 / s / mg)	Male	8.04	1.46	5
1	Hypoxia, Hypothermia	LEAKN CI (nmol O2 / s / mg)	Female	0.842	0.0852	6
2	Control	LEAKN CI (nmol O2 / s / mg)	Female	0.828	0.033	4
3	Hypoxia	LEAKN CI (nmol O2 / s / mg)	Male	0.787	0.435	6
4	Hypothermia	LEAKN CI (nmol O2 / s / mg)	Female	0.782	0.146	6
5	Hypoxia	LEAKN CI (nmol O2 / s / mg)	Female	0.73	0.0678	6
6	Control	LEAKN CI (nmol O2 / s / mg)	Male	0.712	0.178	6
7	Hypothermia	LEAKN CI (nmol O2 / s / mg)	Male	0.648	0.0785	5
8	Hypoxia, Hypothermia	LEAKN CI (nmol O2 / s / mg)	Male	0.608	0.147	5
1	Hypoxia, Hypothermia	LEAKN CI+CII (nmol O2 / s / mg)	Female	5.05	1.39	7
2	Hypoxia	LEAKN CI+CII (nmol O2 / s / mg)	Male	4.94	0.758	5
3	Hypothermia	LEAKN CI+CII (nmol O2 / s / mg)	Female	4.46	1.46	6
4	Control	LEAKN CI+CII (nmol O2 / s / mg)	Male	4.45	0.979	5
5	Control	LEAKN CI+CII (nmol O2 / s / mg)	Female	4.35	0.607	6
6	Hypothermia	LEAKN CI+CII (nmol O2 / s / mg)	Male	4.2	0.633	6
7	Hypoxia	LEAKN CI+CII (nmol O2 / s / mg)	Female	4.06	1.21	8
8	Hypoxia, Hypothermia	LEAKN CI+CII (nmol O2 / s / mg)	Male	3.5	0.178	3
1	Hypoxia, Hypothermia	ET CI+CII (nmol O2 / s / mg)	Female	13.4	3.31	7
2	Hypoxia	ET CI+CII (nmol O2 / s / mg)	Female	12.5	2.46	8
3	Hypoxia	ET CI+CII (nmol O2 / s / mg)	Male	12.4	4.14	6
4	Control	ET CI+CII (nmol O2 / s / mg)	Female	10.6	3.04	6
5	Control	ET CI+CII (nmol O2 / s / mg)	Male	10.3	3.73	6
6	Hypothermia	ET CI+CII (nmol O2 / s / mg)	Male	10	2.34	6
7	Hypothermia	ET CI+CII (nmol O2 / s / mg)	Female	10	0.417	5
8	Hypoxia, Hypothermia	ET CI+CII (nmol O2 / s / mg)	Male	8.43	1.32	5
1	Hypoxia	ET CII (nmol O2 / s / mg)	Male	3.95	1.5	6
2	Hypoxia, Hypothermia	ET CII (nmol O2 / s / mg)	Female	3.64	0.442	6
3	Control	ET CII (nmol O2 / s / mg)	Male	3.61	1.24	6
4	Hypoxia	ET CII (nmol O2 / s / mg)	Female	3.61	0.622	8
5	Hypothermia	ET CII (nmol O2 / s / mg)	Female	3.36	0.551	6
6	Control	ET CII (nmol O2 / s / mg)	Female	3.28	0.52	6
7	Hypothermia	ET CII (nmol O2 / s / mg)	Male	3.2	0.456	6
8	Hypoxia, Hypothermia	ET CII (nmol O2 / s / mg)	Male	2.86	0.509	5
1	Hypoxia	CIV (nmol O2 / s / mg)	Male	28.6	7.78	6
2	Hypoxia	CIV (nmol O2 / s / mg)	Female	25.9	10.1	8
3	Control	CIV (nmol O2 / s / mg)	Male	25.7	8.98	6
4	Control	CIV (nmol O2 / s / mg)	Female	23.8	2.11	5
5	Hypoxia, Hypothermia	CIV (nmol O2 / s / mg)	Female	23.3	6.27	7
6	Hypothermia	CIV (nmol O2 / s / mg)	Female	20.6	3.16	5
7	Hypothermia	CIV (nmol O2 / s / mg)	Male	14.5	2.54	5
8	Hypoxia, Hypothermia	CIV (nmol O2 / s / mg)	Male	12.4	1.3	4
1	Hypoxia	RCR	Female	4.12	1.37	8
2	Hypoxia, Hypothermia	RCR	Female	3.44	0.78	7
3	Hypothermia	RCR	Female	3.17	1.41	5
4	Hypoxia, Hypothermia	RCR	Male	3.1	0.324	4
5	Control	RCR	Female	3.07	0.733	5
6	Hypothermia	RCR	Male	3	0.122	5
7	Hypoxia	RCR	Male	2.89	0.63	6
8	Control	RCR	Male	2.66	0.556	6
1	Hypothermia	Complex V normalised protein expression	Female	0.909	0.0691	6
2	Hypoxia, Hypothermia	Complex V normalised protein expression	Female	0.796	0.17	7
3	Hypothermia	Complex V normalised protein expression	Male	0.765	0.111	6
4	Hypoxia	Complex V normalised protein expression	Female	0.73	0.0771	9
5	Hypoxia	Complex V normalised protein expression	Male	0.728	0.107	8
6	Control	Complex V normalised protein expression	Male	0.705	0.0495	7
7	Hypoxia, Hypothermia	Complex V normalised protein expression	Male	0.688	0.0248	4
8	Control	Complex V normalised protein expression	Female	0.669	0.0175	6
1	Hypothermia	Complex IV normalised protein expression	Female	0.898	0.0736	6
2	Control	Complex IV normalised protein expression	Female	0.849	0.0334	6
3	Hypoxia	Complex IV normalised protein expression	Female	0.809	0.0619	9
4	Control	Complex IV normalised protein expression	Male	0.778	0.0256	6
5	Hypothermia	Complex IV normalised protein expression	Male	0.766	0.0373	5
6	Hypoxia, Hypothermia	Complex IV normalised protein expression	Female	0.759	0.15	7
7	Hypoxia	Complex IV normalised protein expression	Male	0.738	0.144	8
8	Hypoxia, Hypothermia	Complex IV normalised protein expression	Male	0.735	0.0206	4
1	Control	Complex II normalised protein expression	Female	1.3	0.22	7
2	Hypothermia	Complex II normalised protein expression	Male	1.27	0.0718	6
3	Hypoxia	Complex II normalised protein expression	Female	1.26	0.169	10
4	Hypoxia, Hypothermia	Complex II normalised protein expression	Female	1.26	0.188	7
5	Hypoxia, Hypothermia	Complex II normalised protein expression	Male	1.26	0.0825	5
6	Control	Complex II normalised protein expression	Male	1.23	0.107	6
7	Hypoxia	Complex II normalised protein expression	Male	1.13	0.223	8
8	Hypothermia	Complex II normalised protein expression	Female	1.08	0.0987	5
1	Hypothermia	Complex I normalised protein expression	Female	0.862	0.109	6
2	Hypoxia	Complex I normalised protein expression	Female	0.814	0.0972	10
3	Hypoxia, Hypothermia	Complex I normalised protein expression	Female	0.792	0.162	7
4	Hypothermia	Complex I normalised protein expression	Male	0.772	0.0377	5
5	Control	Complex I normalised protein expression	Male	0.741	0.109	7
6	Control	Complex I normalised protein expression	Female	0.732	0.0887	7
7	Hypoxia	Complex I normalised protein expression	Male	0.728	0.132	8
8	Hypoxia, Hypothermia	Complex I normalised protein expression	Male	0.679	0.06	5
